# 8-OxoG in GC-rich Sp1 binding sites enhances gene transcription during adipose tissue development in juvenile mice

**DOI:** 10.1101/538967

**Authors:** Jong Woo Park, Young In Han, Tae Min Kim, Su Cheong Yeom, Jaeku Kang, Joonghoon Park

**Author notes:** To whom correspondence should be addressed.; (J.P.). Correspondence may also be addressed to; (J.K.). The authors wish it to be known that, in their opinion, the first two authors should be regarded as joint First Authors.

## Abstract

The oxidation of guanine to 8-oxoguanine (8-oxoG) is the most common type of oxidative DNA lesion. There is a growing body of evidence indicating that 8-oxoG is not only pre-mutagenic, but also plays an essential role in modulating gene expression along with its cognate repair proteins. In this study, we investigated the relationship between 8-oxoG formed under intrinsic oxidative stress conditions and gene expression in adipose and lung tissues of juvenile mice. We observed that transcriptional activity and the number of active genes were significantly correlated with the distribution of 8-oxoG in gene promoter regions, as determined by reverse-phase liquid chromatography/mass spectrometry (RP-LC/MS), and 8-oxoG and RNA sequencing. Gene regulation by 8-oxoG was not associated with the degree of 8-oxoG formation. Instead, genes with GC-rich transcription factor binding sites in their promoters became more active with increasing 8-oxoG abundance as also demonstrated by specificity protein 1 (Sp1)- and estrogen response element (ERE)-luciferase assays in human embryonic kidney (HEK293T) cells. These results indicate that the occurrence of 8-oxoG in GC-rich Sp1 binding sites is important for gene regulation during adipose tissue development.
