## Supplementary Table 7 for "8-OxoG in GC-rich Sp1 binding sites enhances gene transcription during adipose tissue development in juvenile mice"

### Sheet: PubMatrix
Supplementary Table S7. Literature mining of categorized genes in the adipose tissues
High genes					Low genes					Off genes
PubMatrix	Adipose	metabolism	Prediction of GC-rich TF binding site		PubMatrix	Adipose	metabolism	Prediction of GC-rich TF binding site		PubMatrix	Adipose	metabolism	Prediction of GC-rich TF binding site
Ddt	680	4793			Hlx	1	68			4933415F23Rik	0	1
Cd68	385	5987	CD68		Zbtb2	0	6			Mir26b	0	13
Pnpla2	327	392	PNPLA2		Klf16	1	14			Snord37	0	0
Sparc	93	2223	SPARC		Dot1l	0	208			Cdkl3	0	10
Sp1	73	8963	SP1		Pias4	1	107			Il31ra	0	46
Atf4	44	1545			Dapk3	0	46			Mir484	0	0
Nr1d1	25	323	NR1D1		Fzr1	1	140			Gsc2	0	36
Txnip	20	608			BC025920	0	0			1700110C19Rik	0	0
Ptms	10	1674	PTMS		Tdg	6	318			Mir6968	0	0
Dusp1	8	872	DUSP1		Ddit3	67	2661	DDIT3		Arrdc5	0	0
Park7	8	717			Nemp1	0	3			Gm7788	0	0
Thra	7	141	THRA		Mir677	0	0			4921531P14Rik	0	0
C1qtnf1	7	21			Cep68	1	11	CEP68		Olfr1475	0	0
Klf3	7	59	KLF3		Hist3h2a	0	1			4930539C22Rik	0	0
Aacs	7	100			Borcs6	1	1			Mir5123	0	0
Brd2	6	189	BRD2		Per1	40	1249	PER1		Mmel1	0	10
Mef2d	6	211	MEF2D		Kdm6b	3	295			Epo	33	7392
Sik2	6	58	SIK2		Gps2	8	54	GPS2		Zfp865	0	0
Ip6k1	6	37			0610010K14Rik	0	0			Chmp2a	0	30
Akap1	4	86			Camkk1	0	31	CAMKK1		Ube2m	0	18
Slc38a2	4	116			Mnt	1	422	MNT		Bbc3	2	585
Ccnd3	4	582			Pcgf2	0	52			Zc3h4	0	2
Epas1	4	173	EPAS1		Rara	17	1415	RARA		Fosb	9	876	FOSB
Rab5b	3	43	RAB5B		Naglu	1	114			Zfp36	6	325
Apex1	3	911			Hsd17b1	4	158			Psenen	1	84
Gbf1	3	130	GBF1		Tmub2	0	0	TMUB2		Rps11	0	17
Map1lc3b	3	321			Unk	4	293			Rpl13a	10	110
Mbd3	2	169	MBD3		Cbx4	1	76			Spty2d1	0	4
Rarg	2	41	RARG		Id2	13	790			Nell1os	0	0
Nfib	2	132	NFIB		Irf2bpl	0	2	IRF2BPL		Mesdc2	0	13
Mknk2	1	73	MKNK2		4930427A07Rik	0	0			Fzd4	5	153
Elk3	1	90	ELK3		Hist1h3i	0	0			Uvrag	0	126
Nmt1	1	140	NMT1		Arsk	0	4			Dgat2	79	315
Hexim1	1	152			Trib1	3	133	TRIB1		Anapc15	0	5
Ddx5	1	194	DDX5		Trappc9	0	13			Cracr2b	0	0
H3f3b	1	17	H3F3B		Kifc2	0	10			Cd151	2	292
Srsf2	1	299	SRSF2		Gtpbp1	0	4			Cars	17	1283
Tmem184b	1	2	TMEM184B		Rapgef3	2	297	RAPGEF3		Map2k7	0	225	MAP2K7
Tob2	1	36	TOB2		A330009N23Rik	0	0			Tm2d2	0	0
Zfp36l2	1	42	ZFP36L2		Nr4a1	19	966	NR4A1		Letm2	0	3
Lzts2	1	16	LZTS2		Amdhd2	0	0			Tex24	0	3
Edf1	1	30			Bricd5	0	0			Ell	2	385	ELL
Cisd2	1	37			Cuta	0	39			Ushbp1	0	1
Mxra8	1	3	MXRA8		Ppil1	0	10			Mir8111	0	0
Snx17	1	33	SNX17		Zbtb22	0	3	ZBTB22		Junb	8	1261
Cct6a	1	8			Slc39a7	2	22	SLC39A7		2310036O22Rik	0	0
Hyal2	1	153	HYAL2		H2-DMa	0	17			Zfp821	0	0
Ctdsp1	0	30	CTDSP1		Mdc1	0	362			Mbtps1	1	18
Wdr18	0	12			Mrps18b	0	1	MRPS18B		Fbxo31	1	20
Cnn2	0	18			Ebi3	2	200			Elavl3	0	81	ELAVL3
Polr2e	0	7			Ticam1	1	248
Csnk1g2	0	1			Fam89b	0	2
Sgta	0	65			Bcl2l1	15	6511	BCL2L1
Dohh	0	45			Kcnab1	0	33	KCNAB1
Myl6	0	10			Rusc1	0	8	RUSC1
Hnrnpab	0	28	HNRNPAB		Fdps	3	200	FDPS
Atox1	0	189			Crtc2	14	357	CRTC2
Tmem88	0	10	TMEM88		Ddx20	0	40
Eif4a1	0	42	EIF4A1		Fam212b	0	2
Senp3	0	53	SENP3		Dnajb14	0	5
Tmem256	0	2			Fam214b	0	0
Phf23	0	8	PHF23		Pik3r3	0	62
Rnf167	0	5			Sesn2	1	124	SESN2
Eno3	0	26	ENO3		Pigv	0	16	PIGV
Ppp1r9b	0	11	PPP1R9B		Dnajc16	0	1
Msl1	0	56			Slbp	0	109
Coasy	0	21			Tmem129	0	5
Atxn7l3	0	8			Rpap2	0	15	RPAP2
Ubtf	0	13	UBTF		Pus1	0	39
Mif4gd	0	5			Ung	6	687
Psma3	0	30			Fam109a	0	2
Cdc42bpb	0	21			Rilpl1	0	1
Rnf44	0	0	RNF44		Ssc4d	0	0
Tmem55b	0	2			Pds5b	0	33	PDS5B
Plec	0	222	PLEC		Hoxaas2	0	1
Cyhr1	0	8			Hoxaas3	0	0
Mfng	0	29	MFNG		Vmn1r4	0	0
Smdt1	0	11			Usp39	0	21
Pim3	0	94			Mogs	0	7	MOGS
Tns2	0	31			Cdca3	0	10	CDCA3
Clic1	0	121	CLIC1		Lockd	0	1
Hsp90ab1	0	138	HSP90AB1		Dedd2	0	9
Ubxn6	0	1			Sertad1	0	41	SERTAD1
Ltbp3	0	42			Plekhg2	0	12
Ppp1r14b	0	4			Lin37	0	3
Plgrkt	0	5			Gm15545	0	0
Trim8	0	27	TRIM8		Zfp710	0	0
Rpl35	0	9			Unc45a	0	16
Zdhhc5	0	6	ZDHHC5		Dctpp1	0	9	DCTPP1
Arfgap2	0	12			Kri1	0	2
Cds2	0	22			Abhd14a	0	1
Gzf1	0	6			Rassf1	0	959	RASSF1
Dynlrb1	0	21			Nicn1	0	3
Slmo2	0	3			Sec22c	0	3
Pbxip1	0	18	PBXIP1		Deb1	0	0
Gm15441	0	0
Stk40	0	17	STK40
Rsrp1	0	0
Isg15	0	632
Tpst2	0	35
Unc119b	0	6
Triap1	0	8
Bcl7b	0	11
3110062M04Rik	0	0
Rnf181	0	7
Hnrnpf	0	11	HNRNPF
Grcc10	0	1
Mlf2	0	8	MLF2
4732471J01Rik	0	0
Hnrnpl	0	32	HNRNPL
Tbcb	0	16	TBCB
Ppp4c	0	13
Bccip	0	34
Ocel1	0	0
Rnaseh2a	0	18
Anp32a	0	84	ANP32A
Plekho2	0	1
Twf2	0	12
Tusc2	0	44
Tcta	0	19	TCTA
Wdr6	0	6
