## Supplementary Table 4 for "8-OxoG in GC-rich Sp1 binding sites enhances gene transcription during adipose tissue development in juvenile mice"

### Sheet: TF_Off
Supplementary Table S4. Transcription binding motif enrichment of off genes in the adipose tissues
Gene symbol	SP1	CREBP1	CREB	GTGACGY_E4F1	MGGAAGTG_GABP	RCGCANGCGY_NRF1	SRF	ER	ALPHACP1	CREB	Gene description
FOSB	X	X	X	X			X			X	FBJ murine osteosarcoma viral oncogene homolog B
MAP2K7	X					X		X			mitogen-activated protein kinase kinase 7
ELAVL3	X								X		ELAV (embryonic lethal, abnormal vision, Drosophila)-like 3 (Hu antigen C)
ELL	X										elongation factor RNA polymerase II
PSENEN		X	X	X	X	X				X	presenilin enhancer 2 homolog (C. elegans)
LETM2		X	X	X					X		leucine zipper-EF-hand containing transmembrane protein 2
TM2D2		X								X	TM2 domain containing 2
CHMP2A			X			X					charged multivesicular body protein 2A
JUNB				X	X		X				jun B proto-oncogene
RPL13A				X							ribosomal protein L13a
SPTY2D1					X	X					SPT2, Suppressor of Ty, domain containing 1 (S. cerevisiae)
UVRAG					X				X		UV radiation resistance associated gene
RPS11					X						ribosomal protein S11
UBE2M						X					ubiquitin-conjugating enzyme E2M
FZD4								X			frizzled family receptor 4
MMEL1								X			membrane metallo-endopeptidase-like 1
