## Supplementary Table 5 for "8-OxoG in GC-rich Sp1 binding sites enhances gene transcription during adipose tissue development in juvenile mice"

### Sheet: TF_Low
Supplementary Table S5. Transcription binding motif enrichment of low genes in the adipose tissues
Gene symbol	GGGCGGR_SP1	GATTGGY_NFY	GGGAGGRR_MAZ	RCGCANGCGY_NRF1	CACGTG_MYC	E2F1	E2F	CREBP1	AML	RNGTGGGC_UNKNOWN	Gene description
TRIB1	X	X	X		X	X		X	X	X	tribbles homolog 1 (Drosophila)
SERTAD1	X	X	X							X	SERTA domain containing 1
SESN2	X	X	X								sestrin 2
ZBTB22	X	X	X								zinc finger and BTB domain containing 22
BCL2L1	X	X									BCL2-like 1
SLC39A7	X		X	X	X						solute carrier family 39 (zinc transporter), member 7
IRF2BPL	X		X	X				X			interferon regulatory factor 2 binding protein-like
PIGV	X		X	X					X		phosphatidylinositol glycan anchor biosynthesis, class V
PER1	X		X		X			X	X		period homolog 1 (Drosophila)
MNT	X		X		X					X	MAX binding protein
PDS5B	X		X				X				PDS5, regulator of cohesion maintenance, homolog B (S. cerevisiae)
CDCA3	X		X								cell division cycle associated 3
ZNF710	X		X								zinc finger protein 710
RASSF1	X			X							Ras association (RalGDS/AF-6) domain family member 1
DCTPP1	X				X		X				dCTP pyrophosphatase 1
RUSC1	X				X			X			RUN and SH3 domain containing 1
CAMKK1	X				X					X	calcium/calmodulin-dependent protein kinase kinase 1, alpha
GPS2	X					X	X				G protein pathway suppressor 2
TMUB2	X					X		X			transmembrane and ubiquitin-like domain containing 2
NR4A1	X								X	X	nuclear receptor subfamily 4, group A, member 1
MOGS	X										mannosyl-oligosaccharide glucosidase
RPAP2	X										RNA polymerase II associated protein 2
CEP68	X										centrosomal protein 68kDa
DDIT3		X	X	X							DNA-damage-inducible transcript 3
FDPS		X	X								farnesyl diphosphate synthase
HLA-DMA		X	X								major histocompatibility complex, class II, DM alpha
PIAS4		X		X	X						protein inhibitor of activated STAT, 4
GTPBP1		X			X						GTP binding protein 1
PIK3R3		X				X	X				phosphoinositide-3-kinase, regulatory subunit 3 (gamma)
TMEM129		X									transmembrane protein 129
HIST3H2A		X									histone cluster 3, H2a
PPIL1		X									peptidylprolyl isomerase (cyclophilin)-like 1
USP39		X									ubiquitin specific peptidase 39
MRPS18B			X	X				X		X	mitochondrial ribosomal protein S18B
KCNAB1			X		X						potassium voltage-gated channel, shaker-related subfamily, beta member 1
RARA			X							X	retinoic acid receptor, alpha
RAPGEF3			X							X	Rap guanine nucleotide exchange factor (GEF) 3
CRTC2			X								CREB regulated transcription coactivator 2
RILPL1				X					X		Rab interacting lysosomal protein-like 1
LIN37				X							lin-37 homolog (C. elegans)
TDG				X							thymine-DNA glycosylase
ABHD14A				X							abhydrolase domain containing 14A
ARSK				X							arylsulfatase family, member K
HLX					X				X	X	H2.0-like homeobox
PUS1					X						pseudouridylate synthase 1
UNG						X	X				uracil-DNA glycosylase
SLBP						X	X				stem-loop binding protein
CBX4						X					chromobox homolog 4
