## Supplementary Table 6 for "8-OxoG in GC-rich Sp1 binding sites enhances gene transcription during adipose tissue development in juvenile mice"

### Sheet: TF_High
Supplementary Table S6. Transcription binding motif enrichment of high genes in the adipose tissues
Gene symbol	GGGCGGR_SP1	GGGTGGRR_PAX4	GGGAGGRR_MAZ	CTTTGT_LEF1	RTAAACA_FREAC2	CAGGTG_E12	TGANTCA_AP1	CACGTG_MYC	BACH1	GATTGGY_NFY	Gene description
ELK3	X	X	X	X	X	X	X		X		ELK3, ETS-domain protein (SRF accessory protein 2)
PTMS	X	X	X	X	X	X	X			X	parathymosin
RARG	X	X	X	X	X	X		X			retinoic acid receptor, gamma
PLEC	X	X	X	X		X	X		X		plectin
NR1D1	X	X	X	X			X	X	X	X	nuclear receptor subfamily 1, group D, member 1
SRSF2	X	X	X	X			X		X	X	serine/arginine-rich splicing factor 2
TRIM8	X	X	X		X	X	X		X		tripartite motif containing 8
THRA	X	X	X		X	X					thyroid hormone receptor, alpha
BRD2	X	X	X			X	X	X	X		bromodomain containing 2
TMEM88	X	X	X			X					transmembrane protein 88
TCTA	X	X	X							X	T-cell leukemia translocation altered gene
HNRNPL	X	X	X								heterogeneous nuclear ribonucleoprotein L
TOB2	X	X	X								transducer of ERBB2, 2
LZTS2	X	X		X	X	X		X			leucine zipper, putative tumor suppressor 2
HYAL2	X	X		X		X		X			hyaluronoglucosaminidase 2
MEF2D	X	X		X							myocyte enhancer factor 2D
SIK2	X	X				X					salt-inducible kinase 2
PHF23	X	X					X		X		PHD finger protein 23
HNRNPF	X	X						X			heterogeneous nuclear ribonucleoprotein F
ANP32A	X		X	X	X	X					acidic (leucine-rich) nuclear phosphoprotein 32 family, member A
DDX5	X		X	X	X			X			DEAD (Asp-Glu-Ala-Asp) box polypeptide 5
HSP90AB1	X		X	X		X		X			heat shock protein 90kDa alpha (cytosolic), class B member 1
UBTF	X		X	X		X					upstream binding transcription factor, RNA polymerase I
RNF44	X		X	X			X	X		X	ring finger protein 44
ZDHHC5	X		X	X						X	zinc finger, DHHC-type containing 5
CLIC1	X		X				X				chloride intracellular channel 1
EIF4A1	X		X					X			eukaryotic translation initiation factor 4A1
SP1	X		X							X	Sp1 transcription factor
MLF2	X		X							X	myeloid leukemia factor 2
STK40	X			X	X	X	X				serine/threonine kinase 40
DUSP1	X			X	X			X			dual specificity phosphatase 1
NFIB	X			X	X						nuclear factor I/B
SNX17	X			X		X					sorting nexin 17
CTDSP1	X			X							CTD (carboxy-terminal domain, RNA polymerase II, polypeptide A) small phosphatase 1
HNRNPAB	X			X							heterogeneous nuclear ribonucleoprotein A/B
MFNG	X				X	X					MFNG O-fucosylpeptide 3-beta-N-acetylglucosaminyltransferase
PNPLA2	X				X	X					patatin-like phospholipase domain containing 2
ZFP36L2	X				X						zinc finger protein 36, C3H type-like 2
ENO3	X					X	X	X			enolase 3 (beta, muscle)
GBF1	X									X	golgi brefeldin A resistant guanine nucleotide exchange factor 1
TBCB	X									X	tubulin folding cofactor B
TMEM184B	X										transmembrane protein 184B
PPP1R9B		X	X	X		X	X	X	X		protein phosphatase 1, regulatory subunit 9B
SPARC		X	X				X		X		secreted protein, acidic, cysteine-rich (osteonectin)
MKNK2		X	X								MAP kinase interacting serine/threonine kinase 2
KLF3		X		X	X						Kruppel-like factor 3 (basic)
PBXIP1		X			X	X					pre-B-cell leukemia homeobox interacting protein 1
NMT1		X					X				N-myristoyltransferase 1
MBD3		X									methyl-CpG binding domain protein 3
MXRA8			X	X	X	X					matrix-remodelling associated 8
H3F3B			X	X	X		X		X	X	H3 histone, family 3B (H3.3B)
RAB5B			X		X	X				X	RAB5B, member RAS oncogene family
EPAS1			X			X					endothelial PAS domain protein 1
CD68			X				X				CD68 molecule
SENP3			X								SUMO1/sentrin/SMT3 specific peptidase 3
SLC38A2				X	X		X	X			solute carrier family 38, member 2
LTBP3				X		X	X				latent transforming growth factor beta binding protein 3
C1QTNF1				X		X					C1q and tumor necrosis factor related protein 1
ATF4				X			X	X		X	activating transcription factor 4 (tax-responsive enhancer element B67)
APEX1				X				X			APEX nuclease (multifunctional DNA repair enzyme) 1
TXNIP					X					X	thioredoxin interacting protein
AKAP1						X	X	X	X		A kinase (PRKA) anchor protein 1
RNF181						X				X	ring finger protein 181
CYHR1						X					cysteine/histidine-rich 1
WDR6						X					WD repeat domain 6
ATOX1						X					ATX1 antioxidant protein 1 homolog (yeast)
PSMA3							X				proteasome (prosome, macropain) subunit, alpha type, 3
DOHH								X			deoxyhypusine hydroxylase/monooxygenase
UBXN6								X			UBX domain protein 6
C12orf57										X	chromosome 12 open reading frame 57
ARFGAP2										X	ADP-ribosylation factor GTPase activating protein 2
RNASEH2A										X	ribonuclease H2, subunit A
